# Alfalfa vein mottling virus, a novel potyvirid infecting *Medicago sativa* L

**DOI:** 10.1101/2023.09.07.556681

**Authors:** Lev G. Nemchinov, Olga A. Postnikova, William M. Wintermantel, John C. Palumbo, Sam Grinstead

## Abstract

We have recently identified a novel virus detected in alfalfa seed material. The virus was tentatively named alfalfa-associated potyvirus 1, as its genomic fragments bore similarities with potyvirids. In this study, we obtained a complete genome sequence of the virus and classified it as a tentative species in the new genus, most closely related to the members of the genus *Ipomovirus* in the family *Potyviridae*. This assumption is based on the genome structure, phylogenetic relationships, transmission electron microscopy investigations and, in part, on serological cross-reactivity of the virus. We also demonstrated its mechanical transmission to the indicator plant *Nicotiana benthamiana* and to the natural host *Medicago sativa*, both of which developed characteristic symptoms therefore suggesting a pathogenic nature of the disease. Consistent with symptomatology, the virus was renamed to alfalfa vein mottling virus. A name Alvemovirus was proposed for the new genus in the family *Potyviridae*, of which alfalfa vein mottling virus is a tentative member.
