## Supplementary material for "Alfalfa vein mottling virus, a novel potyvirid infecting *Medicago sativa* L": Table S1

### Sheet: Table S1
Supplementary Table 1: different contigs generated from each of the eight plants and final genome assembly
Field/Sample	SeqLength	Coverage	Sequence
32-1	10221	594.109	AAAGCAATTTATGATCAAGCAAACAATCTTTTTCAAACGCACATTTTCTTCTATATTTTCGTTCGGAAACAAACGTTCAAACACTAGAAAACTTGTGACCAACATCGACATAATGGCAAGCAACGGAAGCTTTCAAGTTGGAGATTTCGTGATTCACCTTCCAAGGGAGGAGGTGATAGATTTCGGTGATTGTGCTGTTGTTAGGAAAACCGGAAGTTATACCGAGCTTCTAGTTGAGGAGGAAGAGTTTTTAACTCCGTCAGGGGTTGAAATGGAGAGTGACCGTTCCGGACTTCTGAGGAACGAGATGGATGTGGTTAGTGACACGAATGGTGCAGTCCGAATTTACGATGGTAACGTTGTCGTCTTGAGAGGGCCAACAGCATTTAGGAGCATTTT…
32-2	10199	432.654	CTAAATGCCACCCTGGTTTCCTTCACAACCTAGCCGCAAAACCAGAAGCACTAGGTTTAGATGACAAGTAGCACCGAAATTCCCTTTAAATACAACAGAAACCCACAAAAGGATAAGCAGTTTCTGAGGTCCCTTTGATTTTCCATAACTCATAAAAGGGATAAGCAGTTATGGAGTTGTTTAGAACTACTGAAACTAAGTAAGGTGTGCACCACGTAAAGTGTGGCGCCTACTATCGACATCATTAGTTGACCGTCTCTCATCAGCGTTCTCATCATTGTTGGTTGCTGCATCAAGTGCAAACATCCTCCTTGTCTTCCCGAGAACCCGACCAGCCAAGACTGAGTGCACAACTTGAAGTTCCATGGCACTTGTACTTGCATTAACTAAATAGAAATC…
32-3	9964	2149.47	TTTTTTTTTTTTTATACTAAATGCCACCCTGGTTTCCTTCACAACCTAGCCGCAAAACCAGAAGCACTAGGTTCAGATGACAAGTAGCACCGAAATTCCCTTTAAATACAACAGAAACCCACAAAAGGATAAGCAGTTTCTGAGGTCCCTTTGATTTTCCATAACTCATAAAAGGGATAAGCAGTTATGGAGTTGTTTAGAACTACTGAAACTAAGTAAGGTGTGCACCACGTAAAGTGTGGCGCCTACTATCGACATCATTAGTTGACCGTCTCTCATCAGCGTTCTCATCATTGTTGGTTGCTGCATCAAGTGCGAACATCCTCCTTGTCTTCCCGAGAACCCGACCAGCCAAGACTGAGTGCACAACTTGAAGTTCCATGGCACTTGTACTTGCAT…
32-5	10323	4940.22	TTTTTTTTTTTTTTTTTTTTTTTTTTTTTTTTTTTTTTTTTTTTTTTTTTTTTTTTTTATTTTTTTTTTTTTTTTATACTAAATGCCACCCTGGTTTCCTTCACAACCTAGCCGCAAAACCAGAAGCACTAGGTTTAGATGACAAGTAGCACCGAAATTCCCTTTAAATACAACAGAAACCCACAAAAGGATAAGCAGTTTCTGAGGTCCCTTTGATTTTCCATAACTCATAAAAGGGATAAGCAGTTATGGAGTTGTTTAGAACTACTGAAACTAAGTAAGGTGTGCACCACGTAAAGTGTGGCGCCTACTATCGACATCATTAGTTGACCGTCTCTCATCAGCGTTCTCATCATTGTTGGTTGCTGCATCAAGTGCAAACATCCTCCTTGTCTTCCC…
43-2	10220	2053.24	GCTAAATGCCACCCTGGTTTCCTTCACAACCTAGCCGCAAAACCAGAAGCACTAGGTTTAGATGACAAGTAGCACCGAAATTCCCTTTAAATACAACAGAAACCCACAAAAGGATAAGCAGTTTCTGAGGTCCCTTTGATTTTCCATAACTCATAAAAGGGATAAGCAGTTATGGAGTTGTTTAGAACTACTGAAACTAAGTAAGGTGTGCACCACGTAAAGTGTGGCGCCTACTATCGACATCATTAGTTGACCGTCTCTCATCAGCGTTCTCATCATTGTTGGTTGCTGCATCAAGTGCAAACATCCTCCTTGTCTTCCCGAGAACCCGACCAGCCAAGACTGAGTGCACAACTTGAAGTTCCATGGCACTTGTACTTGCATTAACTAAATAGAAAT…
43-3	10266	1495.16	GGCTACACAAACCGTTGAGGGTAGTTCTAGATCTGGTCCAAGACGAACTGTTGTAGGAGATTTATTGAAACCCTTTTTCAAACGCACATTTTCTTCTATATTTTCGTTCGGAAACAAACGTTCAAACTCTAGAAAACTTGTGTTCAACATCGACATAATGGCAAGCAACGGAAGCTTTCAAGTTGGAGATTTCGTGATTCACCTTCCAAGGGAGGAAGTGATAGATTTCGGTGATTGTGCTGTTGTTAGGAAAACTGGAAGTTACACCGAGCTTCTAGTTGAGGAAGAAGAGTTTTTAACTCCGTCAGGGGTTGAAATGGAAAGTGACCGTTCCGGACTTCTGAGGAACGAGATGGATGTGGTTAGTGACACGAATGGTGCAGTCCGAATTTACGATGG…
43-4	10192	509.005	AAGCAATTTATGATCAAGCAAACAATCTTTTTCTAACGCACATTTTCTTCTATATTTTCGTTCGGAAACAAACGTTCAAACACTAGAAAACTTGTGACCAGCATCGACATAATGGCAAGCAACGGAAGCTTTCAAGTTGGAGATTTCGTGATTCACCTTCCAAGGGAGGAGGTGATAGATTTCGGTGATTGTGCTGTTGTTAGGAAAACCGGAAGTTACACCGAACTCCTAGTTGAGGAGGAAGAGTTTTTAACTCCGTCAGGGGTTGAAATGGAAAGTGACCGTTCCGGACTTCTGAGGAACGAGATGGATGTGGTTAGTGACACGAATGGTGCAGTCCGAATTTACGATGGTAACGTTGTCGTCTTGAGGGGGCCAACAGCATTTAGGAGCATTTTA…
51-3	10187	28.2578	GCAATTTATGATCAAGCAAACAATCTTTTTCAAACGCACATTTTCTTCTATATTTTCGTTCGGAAACAAACATTCAAACACTAGAAGACTTGTGACCAACATCGACATAATGGCAAGCAACGGAAGCTTTCAAGTTGGAGATTTCGTGATTCACCTTCCAAGGGAGGAGGTGATAGATTTCGGTGATTGTGCTGTTGTTAGGAAAACTGGAAGTTACACCGAGCTTCTAGTTGAGGAGGAAGAGTTTTTAACTCCGTCAGGGGTTGAAATGGAGAGTGACCGTTCCGGACTTCTGAGGAACGAGATGGATGTGGTTAGTGACACGAATGGTGCAGTCCGAATTTACGATGGTAACGTTGTCGTCCTGAGGGGACCAACAGCATTTAGGAGCATTTTAGC…
Final genome assembly (including 5'RACE and poly-A tail)	10037	4940.22	GGGAGGAGGTGATAGATTTCGGTGATTGTGCTGTTGTTAGGAAAACTGGAAGTTACACCGAGCTTCTAGTTGAGGAGGAAGAGTTTTTAACTCCGTCAGGGGTTGAAATGGAGAGTGACCGTTCCGGACTTCTGAGGAACGAGATGGATGTGGTTAGTGACACGAATGGTGCAGTTCGAATTTACGATGGTAACGTGGTCGTCTTGAGGGGACCAACAGCATTTAGGAGCATTTTGGCTGTGTCAGGAAGTCCAAGCATCTTCCAAAATAAGAAAGGGCGCTTGACTGATCTTGGGGCACGTCTCTGGACTGCTACACAAAATGGCATTGGACTGAACGTTTTGACGAGGAGGTATGAATGCCAGTTCTGTGGTAACCAATCAGATAATCACCTTGAGA…
